# The sunflower WRINKLED1 transcription factor regulates fatty acid biosynthesis genes through an AW box binding sequence with a particular base bias

**DOI:** 10.1101/2022.03.13.484140

**Authors:** R Sánchez, I González-Thuillier, M Venegas-Calerón, R Garcés, JJ Salas, E Martínez-Force

## Abstract

Sunflower (*Helianthus annuus* L.) is an important oilseed crop in which the biochemical pathways leading to seed oil synthesis and accumulation have been widely studied. However, how these pathways are regulated is less well understood. The WRINKLED1 (WRI1) transcription factor is considered a master regulator in the transcriptional control of triacylglycerol biosynthesis, acting through the AW box binding element (CNTNG(N)_7_CG) that resides in the promoter of target genes. Here, we identified the sunflower *WRI1* gene and characterized its activity in electrophoretic mobility shift assays. We studied its role as a co-regulator of sunflower genes involved in plastidial fatty acid synthesis, identifying genes bound by this transcription factor. Sunflower WRI1-targets included genes encoding all subunits of the pyruvate dehydrogenase complex, the α-CT and BCCP genes of the acetyl-CoA carboxylase complex, genes encoding acyl carrier proteins and key genes of the fatty acid synthase complex (KASIII, KASI and KAR), together with the *FATA1* gene. As such, sunflower WRI1 regulates seed plastid fatty acid biosynthesis in a coordinated manner, establishing a WRI1 push and pull strategy that drives oleic acid synthesis for its export into the cytosol. We also analyzed the sequence of the functional sunflower AW box, determining the base bias at the *N* positions in the active sunflower AW box motif. Accordingly, we conclude that the sunflower AW box is sequence-sensitive at the non-conserved positions, enabling WRI1-binding. Moreover, we found that sunflower WRI1 could bind to a non-canonical AW-box motif, opening the possibility of searching for new target genes.
