## Supplemental Table1 for "The sunflower WRINKLED1 transcription factor regulates fatty acid biosynthesis genes through an AW box binding sequence with a particular base bias"

### Sheet: Suppl. Table 1
	Supplementary Table 1
	Oligonucleotide Name	Oligonucleotide Sequence (5´-3´)	Oligonucleotide Name	Oligonucleotide Sequence (5´-3´)
	HaWRI1-F	ACTAGGATCCATGAAAAGAAGAAGGTTGTCAC	pHaSAD6-f1-F	TGGTTCCATTAAGAGGCAGTC
	HaWRI1-R	ACTAGTCGACTCAATAATGTGAAACCGGAC	pHaSAD6-f2-F	ACACGTGTACACTCTGTTGA
	HaWRI1-DBD-F	GGTCCATGGCTGAAACTACACGC	pHaSAD6-f2-R	CTGTTTGGTAGCCTCTGAATGG
	HaWRI1-DBD-R	CGGCTCGAGTCAGTTTTTCAATCGAT	pHaSAD6-f3-F	AGAGTGTACAGGGATGTGGA
	pHaFATA1-F	ACCGAAACCAAACCCGAACC	pHaSAD6-f3-R	TGTAATGGGGTGGTCACTAGT
	P4_pHaFATA1-R	TACGTCATTGTAGGCGGTGG	pHaSAD6-f4-F	AGAGTCGAATGCATCCGTCT
	pHaFATB1-F	AGGTTAACGATTCTCTCCGGT	pHaSAD6-f4-R	CGTGATGATTCTAACGCGTTG
	pHaFATB1-R	TGGGGAAGAAACCGGAAACA	pHaSAD17-f1-F	TGCAAAGTCCATTTTAAAACTGT
	pHaSAD6-F	GAAGTTTCAATGCGTAGTGGAA	pHaSAD17-f2-F	CGATGATACTCAAGTGGTCCGT
	pHaSAD6-R	TATCTCCCGTTGAAGCGTCA	pHaSAD17-f2-R	TGCCCTTACACTTGTGTTCA
	pHaSAD17-F	GGGCATTTGTGAAACATGGC	pHaSAD17-f3-F	AACGAAACGACTCTTGACTCCA
	pHaSAD17-R	GGGAGATCTGAGAGGTTTCGG	pHaSAD17-f3-R	CGGACCACTTGAGTATCATCGT
	P1_pHaFATA1-f1-F	CACAATACAATATGTCGTTCCCG	P2_pFATA1-ΔAWbox-R	GTTATGTATAGTGTGTGTTGCTTGCAGGAG
	pHaFATA1-f2-F	TAAGCAAGGGTGGGAGTTGG	P3_pFATA1-ΔAWbox-F	CTCCTGCAAGCAACACACACTATACATAAC
	pHaFATA1-f2-R	TTTATTACCGCGATGTGACG	pHaFATA1-AWbox-F	CAGTCCTCGTGCATATCGGAGTCT
	pHaFATA1-f3-F	GGCAATGTATGTGTTTCCCGT	pHaFATA1-AWbox-R	AGACTCCGATATGCACGAGGACTG
	pHaFATA1-f3-R	TCAGTTAAAAGCAGCCAACTCC	uDNA1-F	CAGCTGTGGAAAAGGTTGGGT
	pHaFATB1-f1-F	AGTTTCAGTTTGTTGGGCGC	uDNA1-R	TTCTAGTCTCAACTAAAACCG
	pHaFATB1-f2-F	GAGGTACGGTTGCAATTTGTGT	uDNA2-F	CTTTGGAGGAGGAGGAAAGA
	pHaFATB1-f2-R	GCGCCCAACAAACTGAAACT	uDNA2-R	CAGATTATTGACTTGCATGCCC
	pHaαPDH-13g-F101	ACCATAGACCATGGGTATTGAAGT	pHaDHLAT-12g-F105	TGTTACTTAACACGAGACAATAGGC
	pHaαPDH-13g-R101	TGTTGGTTGCAGGAATGTGTGTGT	pHaDHLAT-12g-R105	AGCGTTCGGTTGAATTAGGGAGGATG
	pHaβPDH-4g-F168	ATACCGAATGCTAATAGCGTACCA	pHaαCT-10g-F915	CCTACTGCTCACATTGGTTCAC
	pHaβPDH-4g-R168	GTGAAAGATGGGTAAGGAAATGG	pHaαCT-10g-R915	CTGCAGATTTCAATCTCAAAGACTA
	pHaβPDH-16g-F179	ACCGAACCCTATACCACAACTACA	pHaαCT-15g-F870	CTCATAAGCTCACCCAATCTTCAC
	pHaβPDH-16g-R179	GTATTGATTGTGTGGGTCGATG	pHaαCT-15g-R870	CAATCGAAAAGACTATAAAGATCTGA
	pHaβPDH-17g-F99	TCTTCACTTGGAGGGTGTGATAAT	pHaαCT-15g-F995	GTTACCACACATTTCTAACCCTGAC
	pHaβPDH-17g-R99	GAGGGGATATTAAATCATGAAGGAG	pHaαCT-15g-R995	AGTGGGTTTTTGGGTGTTTATGT
	pHaβPDH-17g-F276	ACCTAGGATCCACCTCACCTATG	pHaBC-16g-F334	GTTCGGTTGCCTAATACAAAAGTC
	pHaβPDH-17g-R276	AGAAAAACATGTTAGGCTGGAGAG	pHaBC-16g-R334	ACTTGAAATTAGCTGAGAGGAAGC
	pHaβPDH-17g-F464	GTGATTATCTGCCTTCAAAACG	pHaBCCP-2g-F104	CGTACAATATACGGGGTTCATAAAG
	pHaβPDH-17g-R464	TTGTTTAATATGGGCTCCATCC	pHaBCCP-2g-R104	GTTTGTTTGAGGAGATTTGTAGGG
	P1_pHaLPD-10g-F98	GTGCAAATAGTAACAAACGCCCAAA	pHaBCCP-9g-F123	CGGGTAAAAGAACTGGTTACTATG
	P2_LPD-10g-m98-73R	CCGGAAGGGGGAAGAGTTAACAA	pHaBCCP-9g-R123	GGGGAGGAGAAAGAAATTGTATAG
	P3_LPD-10g-m98-73F	TTGTTAACTCTTCCCCCTTCCGG	pHaBCCP-16g-F92	GTTGATATCGCCTAACATTTAACACTA
	P4_pHaLPD-10g-R73	TTTGGAGGAAAGGTTAGGTTGTAGA	pHaBCCP-16g-R92	GTTGTATTGATTATTGAAGAAGCAAAAGAG
	pHaLPD-10g-R98	CCGGAAGGGGGCGGAGTTAACAA	pHaBCCP-16g-F136	CACACGAGGATTGATTGGGCGTAAG
	pHaLPD-16g-F127	AAACCCCCTAAAACCATATCTACC	pHaBCCP-16g-R136	CGAAGATATAGAGTAGAGTAGTGTTAAAT
	pHaLPD-16g-R112	GTTGAATGTTGAAGAAGAGAGAGAGAGAG	pHaBCCP-16g-F252	GGGAGGAGAGAAGGAGGAGA
	pHaLPD-16g-m127-112R	GTTAGCCGGGGGAGACGACGGAAGAGTTAACGAAG	pHaBCCP-16g-R252	TCTTAGGGTGTAAGGGGTGCT
	pHaLPD-16g-m112-127R	GTTAGCCGGGGGAGATGACAGCGGAGTTAACGAAG	pHaBCCP-16g-F1242	CCACACAACCTAATCCACCAGATCC
	pHaKASIII-2g-R71	TTGAAATAGCAATTGAGATCC	pHaBCCP-16g-R1048	GAGAATCAAAGCTTCAACCGCTAAT
	pHaKASIII-5g-F209	GAAGGATAGACCACCCTCATTTTA	pHaENR-17g-F699	TGTTATAAACCCTGTTTTGAATGC
	pHaKASIII-5g-R209	TGGGTGTTTAGAGCCCATATATTC	pHaENR-17g-R644	GATCACAGGAAGGATGTTTATTTTG
	pHaKASIII-17g-F277	GGTGGGTTACCGGGTTTTC	pHaACP1-7g-F126	TTACATTACATGAGTACCCAACTCC
	pHaKASIII-17g-R277	TGAGCTATATGCCAGCTCTATGTT	pHaACP1-7g-R40	GAATGGATCGGATCGGATCGGA
	pHaKASIII-17g-F376	GTTCATAACGGATCCTTCTCCTAT	pHaACP1-7g-R126	GTGTGTGAGGAGAGTGTGTG
	pHaKASIII-17g-R342	GTAACCAGAGTCCACCACCAA	pHaACP1-7g-m126-40F	AAGGTTGTTGATATCCCGATGCCCT
	P1_pHaKAR-Fc	GGGGTTAGTTAGGGTATATGGGA	P1_pHaACP2-14g-F124	GTAAGAGCATGAGTGGCTTGG
	P4_pHaKAR-Rc	GCGGAGTTAGTTGAGATACGGTT	P2_pHaACP2-14g-m124-65R	TTGACATCGAGAAATCAACCGGTC
	P2_pKAR1m-R	CAATGGCGATATAACCTAAGCTGA	P3_pHaACP2-14g-m124-65F	GACCGGTTGATTTCTCGATGTCAA
	P3_pKAR1m-F	TCAGCTTAGGTTATATCGCCATTG	P4_pHaACP2-14g-R65	GGATAGATCTGATATGATCTGA
	P2_pKAR1mb-R	CAATGGCGATATAATCGAAGCTGA	pHaACP2-14g-R124	CGATGAGAGTGTGTTAGGTATTTATAGG
	P3_pKAR1mb-F	TCAGCTTCGATTATATCGCCATTG	pHaFATB-9g-2375F	CTCCTGAACCTTCTAGTGCTGTT
	P2_pKAR2m-R	GGCGGGCGATATAACCTGAAGCTGA	pHaFATB-9g-2357R	CGTCGTCGGTGAATTGTTTGTTA
	P3_pKAR2m-F	TCAGCTTCAGGTTATATCGCCCGCC	pHaFATB-9g-2174F	CTTTCTTCTCTGGCACCGAAAAG
	pHaENR2-16g-F1042	GTTTGAATCCCAAAACTCTCACC	pHaFATB-9g-2174R	TAGTCCCTGGGTCTAACTTCAGT
	pHaENR2-16g-R997	TTGAAGGTGGTGTGTATGAAGGTAT	pHaFATB1-1419F	CACAAGATGAAATCCTGACCAA
	pHaENR2-16g-F997	CCTCACAAAGACCATCATTCATC	pHaFATB1-1419R	GTATACGTTTTCGACCACCTGATT
	pHaENR2-16g-R997	GAAATGTGGAGCAATGTTTGAAG
