## Supplemental Table2 for "The sunflower WRINKLED1 transcription factor regulates fatty acid biosynthesis genes through an AW box binding sequence with a particular base bias"

### Sheet: Suppl. Table 2
	Supplementary Table 2
	Gene Name	GenBank Acc. Number	Heliagene ID (v2020)	Oligonucleotide pair Names	Promoter region (bp)	DNA position (bp from the TIS)	AW box (YES/NO)
	HaFATA1	AY078350	HanXRQr2Chr01g0022981	pHaFATA1-F / P4_pHaFATA1-R	1435	-1384/+51	YES
	HaFATB1	AF036565	HanXRQr2Chr06g0263811	pHaFATB1-F / pHaFATB1-R	875	-827/+48	YES
	HaSAD6	U91339.1	HanXRQr2Chr11g0503601	pHaSAD6-F / pHaSAD6-R	1746	-1746/+230	NO
	HaSAD17	U91340	HanXRQr2Chr01g0035021	pHaSAD17-F / pHaSAD17-R	1345	-1259/+87	YES
