## Supplemental Table3 for "The sunflower WRINKLED1 transcription factor regulates fatty acid biosynthesis genes through an AW box binding sequence with a particular base bias"

### Sheet: Suppl. Table 3
	Supplementary Table 3
	Gene Name	Oligonucleotide pair Names	EMSA DNA fragment (bp)	DNA position (bp from the TIS)	AW box (bp from the TIS)
	HaFATA1	pHaFATA1-f1-F / P4_pHaFATA1-R	f1 (323)	-272/+51	-110/-97
		pHaFATA1-f2-F / pHaFATA1-f2-R	f2 (336)	-576/-232	N.A
		pHaFATA1-f3-F / pHaFATA1-f3-R	f3 (385)	-918/-534	-900/-887
	HaFATB1	pHaFATB1-f1-F / pHaFATB1-R	f1 (351)	-303/+48	+23/+36
		pHaFATB1-f2-F / pHaFATB1-f2-R	f2 (396)	-679/-284	N.A
	HaSAD6	pHaSAD6-f1-F / pHaSAD6-R	f1 (317)	-87/+230	N.A
		pHaSAD6-f2-F / pHaSAD6-f2-R	f2 (342)	-384/-35	N.A
		pHaSAD6-f3-F / pHaSAD6-f3-R	f3 (301)	-586/-306	N.A
		pHaSAD6-f4-F / pHaSAD6-f4-R	f4 (373)	-815/-463	N.A
	HaSAD17	pHaSAD17-f1-F/pHaSAD17-R	f1 (330)	-243/+87	N.A
		pHaSAD17-f2-F / pHaSAD17-f2-R	f2 (377)	-498/-122	N.A
		pHaSAD17-f3-F / pHaSAD17-f3-R	f3 (299)	-776/-478	-610/-597
	HaFATA1	pHaFATA1-AWbox-F /pHaFATA1-AWbox- R	AW-box (24)	N.A	N.A
	HacPGK2	uDNA1-F / uDNA1-R	uDNA1 (202)	N.A	N.A
	HaCWI3	uDNA2-F / uDNA2-R	uDNA2 (191)	N.A	N.A
