## Supplemental Table4 for "The sunflower WRINKLED1 transcription factor regulates fatty acid biosynthesis genes through an AW box binding sequence with a particular base bias"

### Sheet: Suppl. Table 4
	Supplementary Table 4
	Heliagene ID (v2020)	Gene Name	Oligonucleotide pair Names	AW box position included in EMSA DNA (bp from the TIS)	EMSA DNA length (bp)	EMSA DNA name
	HanXRQr2Chr13g0619071	HaαPDH-13g	pHaαPDH-13g-F101 / -R101	-101/-88	283	αPDH-13g (-101)
	HanXRQr2Chr04g0172911	HaβPDH-4g	pHaβPDH-4g-F168 /- R168	-168/-155	276	βPDH-4g (-168)
	HanXRQr2Chr16g0768891	HaβPDH-16g	pHaβPDH-16g-F179 / -R179	-179/-166	256	βPDH-16g (-179)
	HanXRQr2Chr17g0823581	HaβPDH-17g	pHaβPDH-17g-F99 / -R99	-99/-86	204	βPDH-17g (-99)
			pHaβPDH-17g-F276 / -R276	-276/-263	264	βPDH-17g (-276)
			pHaβPDH-17g-F464 / -R464	-464/-451	257	βPDH-17g (-464)
	HanXRQr2Chr12g0535191	HaDHLAT-12g	pHaDHLAT-12g-F105 / -R105	-105/92	307	DHLAT-12g (-105)
	HanXRQr2Chr10g0440741	HaLPD-10g	pHaLPD-10g-F98 / -R73	-73;-98	251	LPD-10g (-73;-98)
			pHaLPD-10g-F98 / -R98	-98/-85	178	LPD-10g (-98)
	HanXRQr2Chr16g0749581	HaLPD-16g	pHaLPD-16g-F127 / -R112	-112;-127	261	LPD-16g (-112; -127)
			pHaLPD-16g-F127 / -m127-112R	-112/-99	164	LPD-16g (-112)
			pHaLPD-16g-F127 / -m112-127R	-127/-114	164	LPD-16g (-127)
	HanXRQr2Chr10g0429681	αCT-10g	pHaαCT-10g-F915/ -R915	-915/-902	260	αCT-10g (-915)
	HanXRQr2Chr15g0671211	αCT-15g	pHaαCT-15g-F870/ -R870	-870/-857	248	αCT-15g (-870)
			pHaαCT-15g-F995/ -R995	-995/-982	170	αCT-15g (-995)
	HanXRQr2Chr16g0770591	HaBC-16g	pHaBC-16g-F334 / -R334	-334/-321	278	BC-16g (-334)
	HanXRQr2Chr02g0061841	HaBCCP-2g	pHaBCCP-2g-F104 / -R104	-104/-91	291	BCCP-2g (-104)
	HanXRQr2Chr09g0408331	HaBCCP-9g	pHaBCCP-9g-F123 / -R123	-123/-110	322	BCCP-9g (-123)
	HanXRQr2Chr16g0729021	HaBCCP-16g	pHaBCCP-16g-F92 / -R92	-92/-79	132	BCCP-16g (-92)
			pHaBCCP-16g-F136 / -R136	-136/-123	160	BCCP-16g (-136)
			pHaBCCP-16g-F252 / -R252	-252/-239	210	BCCP-16g (-252)
			pHaBCCP-16g-F1242 / -R1048	-1048;-1203;-1242	266	BCCP-16g (-1048)
	HanXRQr2Chr17g0781961	HaKAR1-17g	pHaKAR-Fc / -Rc	-130/-117	279	KAR1-17g (-130)
	HanXRQr2Chr10g0464751	HaKAR2-10g	pHaKAR-Fc / -Rc	-153/-139	261	KAR2-10g (-153)
	HanXRQr2Chr16g0768471	HaENR2-16g	pHaENR2-16g-F1042/ -R997	-997; -1020; -1042	163	ENR2-16g (x3)
			pHaENR2-16g-F997/ -R997	-997/-984	109	ENR2-16g (-997)
	HanXRQr2Chr17g0822551	HaENR-17g	pHaENR-17g-F699/ -R644	-644; -677; -699	179	ENR-17g (x3)
	HanXRQr2Chr17g0822771	HaKASI-17g	pHaKASI-17g-F101 / -R101	-101/-87	339	KASI-17g (-101)
	HanXRQr2Chr02g0073211	HaKASIII-2g	pHaKASIII-2g-F109 / -R71	-71;-109;-112	201	KASIII-2g (-109)
	HanXRQrChr05g0148701 *	HaKASIII-5g	pHaKASIII-5g-F209 / -R209	-209/-196	283	KASIII-5g (-209)
	HanXRQr2Chr17g0801431	HaKASIII-17g	pHaKASIII-17g-F277 / -R277	-277/-264	237	KASIII-17g (-277)
			pHaKASIII-17g-F376 / -R342	-376;-342	270	KASIII-17g (-376; -342)
	HanXRQr2Chr07g0290651	HaACP1-7g	pHaACP1-7g-F126 / -R40	-40;-126	250	ACP1-7g (-40; -126)
			pHaACP1-7g-F126 / -R126	-126/-113	192	ACP1-7g (-126)
			pHaACP1-7g-m126-40F / -R40	-40/-27	133	ACP1-7g (-40)
	HanXRQr2Chr14g0647771	HaACP2-14g	pHaACP2-14g-F124 / -R65	-65;-124	286	ACP2-14g (-65; -124)
			pHaACP2-14g-F124 / -R124	-124/-110	226	ACP2-14g (-124)
	HanXRQr2Chr09g0365831	HaFATB-9g	pHaFATB-9g-F2174 / -R2174	-2174/-2161	263	FATB-9g (-2174)
			pHaFATB-9g-F2375/ -R2357	-2375; -2357	296	FATB-9g (-2357;-2375)
	HanXRQr2Chr06g0263811	HaFATB1-6g	pHaFATB1-F1419 / -R1419	-1419/-1406	305	FATB1-6g (-1419)
