## Supplemental Table5 for "The sunflower WRINKLED1 transcription factor regulates fatty acid biosynthesis genes through an AW box binding sequence with a particular base bias"

### Sheet: Suppl. Table 5
	Supplementary Table 5
	Sunflower Gene Name	AW box position (bp from the TIS)	Overlap Extension PCR				EMSA DNA name	EMSA DNA characteristics
			Oligonucleotides		P1/P2 or P3/P4 PCR product (bp)	EMSA DNA (P1/P4) bp
	FATA1	-110/-97	P2_pFATA1-ΔAwbox-R	P2	173
			pHaFATA1-f1-F	P1		299	FATA1 f1-ΔAWbox	Deleted AW-box (-110)
			pHaFATA1-R	P4	156
			P3_pFATA1-ΔAwbox-F	P3
	LPD-10g	-73/-60; -98/-85	LPD-10g-m98-73R	P2	178
			pHaLPD-10g-F98	P1		251	LPD-10g (-73)	Single Wt AW-box (-73); Mutated AW-box (-98)
			pHaLPD-10g-R98	P4	96
			LPD-10g-m98-73F	P3
	ACP-14g	-65/-52; -124/-110	ACP-14g-m124-65R	P2	130
			pHaACP-14g-F124	P1		286	ACP-14g (-65)	Single Wt AW-box (-65); Mutated AW-box (-124)
			pHaACP-14g-R65	P4	180
			ACP-14g-m124-65F	P3
	KAR1-17g	-130/-117	P2_pKAR1m-R	P2	83
			pHaKAR-Fc	P1		261	KAR1-17g (mut A/G)	Mutated AW-box (-130)
			pHaKAR-Rc	P4	202
			P3_pKAR1m-F	P3
	KAR1-17g	-130/-117	P2_pKAR1mb-R	P2	83
			pHaKAR-Fc	P1		261	KAR1-17g (mut A/C)	Mutated AW-box (-130)
			pHaKAR-Rc	P4	202
			P3_pKAR1mb-F	P3
	KAR2-10g	-153/-139	P2_pKAR2m-R	P2	76
			pHaKAR-Fc	P1		279	KAR2-10g (mut T/C)	Mutated AW-box (-153)
			pHaKAR-Rc	P4	228
			P2_pKAR2m-F	P3
